# Toxic anti-phage defense proteins inhibited by intragenic antitoxin proteins

**DOI:** 10.1101/2023.05.02.539157

**Authors:** Aoshu Zhong, Xiaofang Jiang, Alison B. Hickman, Katherine Klier, Gabriella I. C. Teodoro, Fred Dyda, Michael T. Laub, Gisela Storz

**Author notes:** Current address: Freshwater and Marine Sciences, University of Wisconsin-Madison, Madison, WI, USA.

## Abstract

Recombination-promoting nuclease (Rpn) proteins are broadly distributed across bacterial phyla, yet their functions remain unclear. Here we report these proteins are new toxin-antitoxin systems, comprised of genes-within-genes, that combat phage infection. We show the small, highly variable Rpn *C*-terminal domains (Rpn_S_), which are translated separately from the full-length proteins (Rpn_L_), directly block the activities of the toxic full-length proteins. The crystal structure of RpnA_S_ revealed a dimerization interface encompassing a helix that can have four amino acid repeats whose number varies widely among strains of the same species. Consistent with strong selection for the variation, we document plasmid-encoded RpnP2_L_ protects *Escherichia coli* against certain phages. We propose many more intragenic-encoded proteins that serve regulatory roles remain to be discovered in all organisms.

**Significance:** Here we document the function of small genes-within-genes, showing they encode antitoxin proteins that block the functions of the toxic DNA endonuclease proteins encoded by the longer *rpn* genes. Intriguingly, a sequence present in both long and short protein shows extensive variation in the number of four amino acid repeats. Consistent with a strong selection for the variation, we provide evidence that the Rpn proteins represent a phage defense system.

---

The annotation of bacterial genes generally assumes that each coding sequence directs the synthesis of one protein product. However, there are a few examples where two protein products are translated from the same gene, one product corresponding to the full open reading frame (ORF) and the second translated from an internal translation initiation start (iTIS) (1). The functions of most products of these genes-within-genes are not known, though for the few that have been characterized, the two products can have complementary or opposing functions. One example of a complementary function is provided by a *Synechocystis* type I-D CRISPR-Cas Cascade system, where the full-length Cas10d protein forms a complex with Cas11d, which is translated from an iTIS (2). The complex is required for specific DNA binding by the type I-D Cascade complex, and without Cas11d, the Cascade complex has little or no DNA binding activity. Recent experiments to examine transcriptome-wide ribosome binding (ribo-seq) in the presence of inhibitors that trap the ribosome on translation initiation sites suggested there are more iTIS than initially considered (3, 4). The five *rpn* (recombination-promoting nuclease) genes of *E. coli* each have an iTIS that could potentially direct the synthesis of small proteins corresponding to the variable *C*-terminal tail (Fig. 1*A* and *SI Appendix*, Fig. S1*A*).

**Fig. 1.**

Broadly-distributed *rpn* genes move by horizontal gene transfer. (*A*) Diagram of *rpn* genes adapted from (7). Positions of catalytic residues for RpnA and internal promoter (P) and iTIS are indicated in red font. (*B*) Species distribution of *rpn* orthologs. Clades with more than 15 children are displayed. The pie charts represent the percentage of species with (red) and without (blue) a *rpn* ortholog. The size of the pie chart represents the number of species with *rpn* orthologs in that clade.

Rpn proteins, which are members of the diverse PD-(D/E)XK phosphodiesterase superfamily (5), have been proposed to be involved in horizontal gene transfer based on the report that the conserved *N*-terminal domain has homology to transposases (6). Previous studies showed that overexpression of *E. coli* Rpn proteins reduced cell viability in a *recA*^-^ background and induced the DNA damage (SOS) response in a *recA*^+^ host (7). Furthermore, the purified RpnA protein was shown to possess DNA endonuclease activity. These observations support the idea that Rpn proteins are DNA-mobilizing enzymes, but the physiological role of this DNA cleavage activity is unknown. Thus, we set out to characterize the long, full-length proteins (Rpn_L_) as well as the small *C*-terminal proteins (Rpn_S_), which we hypothesized are translated from the iTIS and could act in conjunction with the Rpn_L_ proteins.
