## Supplementary material for "Toxic anti-phage defense proteins inhibited by intragenic antitoxin proteins": Dataset S2

### Sheet: E. coli strains
Strains
GSO number	Genotype	Source	Marker	Notes
GSO982	MG1655	Lab stock	N/A	Parent strain for transductions, negative control for immunoblot analysis, strains used for all phage related experiments.
	NM400	Lab stock	Cm	Strain used for E. coli chromosomal recombination. The resulting mutation was moved into the receptor strain by P1 transduction.
GSO1141	MG1655 rpnALS-SPA	This study	Kan	Detection of SPA tagged RpnAS in immunoblot analysis.
GSO1142	MG1655 rpnAL*-SPA	This study	Kan	Elimination of SPA tagged RpnAS in immunoblot analysis.
GSO1143	MG1655 rpnBLS-SPA	This study	Kan	Detection of SPA tagged RpnBS and RpnBL in immunoblot analysis.
GSO1144	MG1655 rpnCLS-SPA	This study	Kan	Detection of SPA tagged RpnCS and RpnCL in immunoblot analysis.
GSO1145	MG1655 rpnDLS-SPA	This study	Kan	Detection of SPA tagged RpnDS in immunoblot analysis.
GSO1146	MG1655 rpnELS-SPA	This study	Kan	Detection of SPA tagged RpnES and RpnEL in immunoblot analysis.
GSO1147	MG1655 ypaA-SPA	This study	Kan	Detection of SPA tagged YpaA in immunoblot analysis.
	ER2170	Elisabeth A. Raleigh	Kan	Used in all β-galactosidase activity assays, strains used in RpnA and RpnB toxicity growth curves. Genotype: ∆(argF-lac)U169 glnX44 mcr-67 rfbD1? relA1? endA1 spoT1? dinD2::MudI1734 (KanR, lacZ(ts)) thi-1 ∆([fimB or yjiT]- opgB)114::IS10
GSO1148	T7 Express lysY/Iq ΔrpnA	This study	Kan, Cm	Used in the protein purificaton of RpnAL*, to eliminate the expression for RpnAS from chromosomal level expression. Gene deletion was orginally constructed in NM400 and then moved into T7 Express lysY/Iq.
	ECOR13	Lab stock	N/A	Used in phage assays
	ECOR13 ∆rpnP2::cm	This study	Cm	Used in phage assays

### Sheet: Plasmids
Name	Source	Marker	Assay	Features
pJl148	Lab stock	Kan, Amp	Source of Kan-SPA cascade for all SPA related experiments.	Kan cascade flanked by FRT sites.
pJL148-RpnAS	This study	Kan, Amp	Used to construct RpnAL*-SPA strain.	Kan cascade flanked by FRT sites.
pMS34	Elisabeth A. Raleigh (NEB)	Amp	Used to construct pMS34*.	Temperature sensitive plasmid, with PrhaB promoter.
pMS34-RpnA	Elisabeth A. Raleigh (NEB)	Amp	Used to construct pMS34*-RpnALS.	Temperature sensitive plasmid, with PrhaB promoter.
pMS34-RpnB	Elisabeth A. Raleigh (NEB)	Amp	Used to construct pMS34*-RpnBLS.	Temperature sensitive plasmid, with PrhaB promoter.
pMS34-RpnC	Elisabeth A. Raleigh (NEB)	Amp	Used to construct pMS34*-RpnCLS.	Temperature sensitive plasmid, with PrhaB promoter.
pMS34*-LacZ	This study	Amp	Used to construct pMS34*.	Temperature sensitive plasmid, with PrhaB promoter.
pMS34*	This study	Amp	Used as an empty vector control.	Temperature sensitive plasmid, with PrhaB promoter.
pMS34*-RpnALS	This study	Amp	Used in β-galactosidase activity assays and toxicity growth curves.	Temperature sensitive plasmid, with PrhaB promoter.
pMS34*-RpnBLS	This study	Amp	Used in β-galactosidase activity assays and toxicity growth curves.	Temperature sensitive plasmid, with PrhaB promoter.
pMS34*-RpnCLS	This study	Amp	Used in β-galactosidase activity assays.	Temperature sensitive plasmid, with PrhaB promoter.
pMS34*-RpnCLS+REPEAT	This study	Amp	Used in β-galactosidase activity assays.	Temperature sensitive plasmid, with PrhaB promoter.
pMS34*-RpnAL*	This study	Amp	Used in β-galactosidase activity assays, toxicity growth curves.	Temperature sensitive plasmid, with PrhaB promoter.
pMS34*-RpnBL*	This study	Amp	Used in β-galactosidase activity assays, toxicity growth curves.	Temperature sensitive plasmid, with PrhaB promoter.
pMS34*-RpnALS-SPA	This study	Amp	For the immunoblot analysis of Rpn protein.	Temperature sensitive plasmid, with PrhaB promoter.
pMS34*-RpnBLS-SPA	This study	Amp	For the immunoblot analysis of Rpn protein.	Temperature sensitive plasmid, with PrhaB promoter.
pEF21	Lab stock	Cm	Used to construct pEF21* as the source of the backbone.	Harbours PBAD promoter.
pBAD24	Lab stock	Amp	Used to construct pEF21* as the source of RBS site.	Harbours PBAD promoter and optimized RBS site.
pEF21*	This study	Cm	Used in β-galactosidase activity assays as a control.	Harbours PBAD promoter and optimized RBS site.
pEF21*-RpnAS	This study	Cm	Used in β-galactosidase activity assays.	Harbours PBAD promoter and optimized RBS site.
pEF21*-RpnBS	This study	Cm	Used in β-galactosidase activity assays.	Harbours PBAD promoter and optimized RBS site.
pEF21*-RpnCS	This study	Cm	Used in β-galactosidase activity assays.	Harbours PBAD promoter and optimized RBS site.
pEF21*-RpnAS-STOP	This study	Cm	Used in β-galactosidase activity assays.	Harbours PBAD promoter and optimized RBS site.
pEF21*-RpnBS-STOP	This study	Cm	Used in β-galactosidase activity assays.	Harbours PBAD promoter and optimized RBS site.
pEF21*-RpnCS+REPEAT	This study	Cm	Used in β-galactosidase activity assays.	Harbours PBAD promoter and optimized RBS site.
pEF21*-RpnP2LS	This study	Cm	Used in toxicity growth curves.	Harbours PBAD promoter and optimized RBS site.
pEF21*-RpnP2L*	This study	Cm	Used in toxicity growth curves.	Harbours PBAD promoter and optimized RBS site.
pTXB1	NEB	Amp	Used as the source of the backbone for all pTXB1 derivatives.	Allow fusion of C-terminus intein/chitin binding domain to the target protein, with IPTG inducible T7 promoter.
pTXB1-RpnALS	This study	Amp	For the purificaiton of RpnALS.	Allow fusion of C-terminus intein/chitin binding domain to the target protein, with IPTG inducible T7 promoter.
pTXB1-RpnAL*	This study	Amp	For the purificaiton of RpnAL*.	Allow fusion of C-terminus intein/chitin binding domain to the target protein, with IPTG inducible T7 promoter.
pTXB1-RpnAS	This study	Amp	For the purificaiton of RpnAS.	Allow fusion of C-terminus intein/chitin binding domain to the target protein, with IPTG inducible T7 promoter.
pTXB1-RpnLS (C. difficile)	This study	Amp	For the immunoblot analysis of Rpn protein from C. difficile.	Allow fusion of C-terminus intein/chitin binding domain to the target protein, with IPTG inducible T7 promoter.
pTXB1-RpnL*-M1	This study	Amp	For the immunoblot analysis of Rpn protein from C. difficile.	Allow fusion of C-terminus intein/chitin binding domain to the target protein, with IPTG inducible T7 promoter.
pTXB1-RpnL*-M2	This study	Amp	For the immunoblot analysis of Rpn protein from C. difficile.	Allow fusion of C-terminus intein/chitin binding domain to the target protein, with IPTG inducible T7 promoter.
pBR322	NEB	Amp	Used as the source of the backbone for all pBR322 derivatives.	Low copy number plasmid.
pBR322*	This study	Amp	Used in phage experiments and toxicity growth curves.	Low copy number plasmid. rpn gene was cloned under the native promotor.
pBR322*-RpnALS	This study	Amp	Used in phage experiments.	Low copy number plasmid. rpn gene was cloned under the native promotor.
pBR322*-RpnBLS	This study	Amp	Used in phage experiments and toxicity growth curves.	Low copy number plasmid. rpn gene was cloned under the native promotor.
pBR322*-RpnP2LS	This study	Amp	Used in phage experiments and toxicity growth curves.	Low copy number plasmid. rpn gene was cloned under the native promotor.
pBR322*-RpnP2LS+M	This study	Amp	Used in phage experiments.	Low copy number plasmid. rpn gene was cloned under the native promotor.
pBR322*-RpnALS-SPA	This study	Amp	For the immunoblot analysis of Rpn protein.	Low copy number plasmid. rpn gene was cloned under the native promotor.
pBR322*-RpnBLS-SPA	This study	Amp	For the immunoblot analysis of Rpn protein.	Low copy number plasmid. rpn gene was cloned under the native promotor.
pBR322*-RpnP2LS-SPA	This study	Amp	For the immunoblot analysis of Rpn protein.	Low copy number plasmid. rpn gene was cloned under the native promotor.
pKD3	Kirill A. Datsenko and Barry L. Wanner (PMID: 10829079)	Cm, Amp	Used to construct ECOR13 ∆rpnP2::cm.	CmR-resistant maker.
pKD46	Kirill A. Datsenko and Barry L. Wanner (PMID: 10829079)	Amp	Used to construct ECOR13 ∆rpnP2::cm.	Red helper plasmid.

### Sheet: Oligos
Name	Features	Sequence (5' to 3')
AO3	Forward primer to amplify Kan-SPA cascade from pJL148 and construct RpnALS-SPA in NM400.	TACCGGGCTGTCAGAAGAAGAGTTGGCTGCGGCGAGTCAGTCCATGGAAAAGAGAAG
AO4	Reverse primer to amplify Kan-SPA cascade from pJL148 and construct RpnALS-SPA in NM400.	CAGAGGGTGTAGGTGGCTTTTGAAATGGCGAGACAGAACTCATATGAATATCCTCCTTAG
AO28	Forward primer to amplify Kan-SPA cascade from pJL148 and construct RpnBLS-SPA in NM400.	GACCCGACTTTCACCAGACGATCTTATCGCGCAAAGCCACTCCATGGAAAAGAGAAG
AO29	Reverse primer to amplify Kan-SPA cascade from pJL148 and construct RpnBLS-SPA in NM400.	TACAGCAAACATCCGCCAGTTAACTCCCGGTGTTACAGGAgccccatatgaatatcctcc
AO30	Forward primer to amplify Kan-SPA cascade from pJL148 and construct RpnCLS-SPA in NM400.	TTTACCTCTTGCTGAGATTGATAAGGTAATTAACCTTATTTCCATGGAAAAGAGAAG
AO31	Reverse primer to amplify Kan-SPA cascade from pJL148 and construct RpnCLS-SPA in NM400.	TATTAATTTACCCCACGTCATCTGTCATAACACAGGTAACCATATGAATATCCTCCTTAG
AO32	Forward primer to amplify Kan-SPA cascade from pJL148 and construct RpnDLS-SPA in NM400.	GCCCTTGCCTGAGCGTGAGCGCTATTCATGGCTCAAGAGCTCCATGGAAAAGAGAAG
AO33	Reverse primer to amplify Kan-SPA cascade from pJL148 and construct RpnDLS-SPA in NM400.	TAGCGCATCAGGCTGCTTTGCGTTTGTCATCCGTCTCTGAgccccatatgaatatcctcc
AO34	Forward primer to amplify Kan-SPA cascade from pJL148 and construct RpnELS-SPA in NM400.	GACAACCCAACTCACTGATGCTGATATTCCGAACTGTCATTCCATGGAAAAGAGAAG
AO35	Reverse primer to amplify Kan-SPA cascade from pJL148 and construct RpnELS-SPA in NM400.	CCTGCCGCAGCCGTTCAGCAATAGTCATTAATCTCTCCTTCATATGAATATCCTCCTTAG
AO130	Forward primer to amplify Kan-SPA cascade from pJL148 and construct YpaA-SPA in NM400.	CACCCAGCTAAGCGAAGCCGATCTGGCAGCGAATAACCACTCCATGGAAAAGAGAAG
AO131	Reverse primer to amplify Kan-SPA cascade from pJL148 and construct YpaA-SPA in NM400.	TATCAAAGGCCCATGGGGATCGGCTGTGGGCCTGTGTTAACATATGAATATCCTCCTTAG
AO11	Sequencing primer to verify RpnALS-SPA construct.	GAACAATCCAAAGCCCTGCA
AO12	Sequencing primer to verify RpnALS-SPA construct.	TAAACTTTGGCCTCACAGCG
AO46	Sequencing primer to verify RpnBLS-SPA construct.	TTACGTGAAGAAGGCGCAAT
AO47	Sequencing primer to verify RpnBLS-SPA construct.	CGACTGTTAATGGGCGAATC
AO48	Sequencing primer to verify RpnCLS-SPA construct.	ATTCAGCAGGGAAGACAGGA
AO49	Sequencing primer to verify RpnCLS-SPA construct.	CGGGCAGTAATTCTGGTAGC
AO50	Sequencing primer to verify RpnDLS-SPA construct.	CGATTGTTGTTGCAGAATGG
AO51	Sequencing primer to verify RpnDLS-SPA construct.	CCACGTTCCAGCCTGAATTA
AO134	Sequencing primer to verify RpnELS-SPA and YpaA-SPA construct.	TCCCTTGTCCAGATAGCCCAG
AO135	Sequencing primer to verify RpnELS-SPA and YpaA-SPA construct.	TCTGGGGTTCGAAATGACCG
AO109	Forward primer to modify pMS34, pMS34-RpnA, pMS34-RpnB and pMS34-RpnC to afford pMS34*-LacZ, pMS34*-RpnALS, pMS34*-RpnBLS and pMS34*-RpnCLS. PCR product was used for Gibson assembly.	attgtctgattcgttaccaaGTGGTTAGGCTAGCTACATTTAATG
AO110	Reverse primer to modify pMS34, pMS34-RpnA, pMS34-RpnB and pMS34-RpnC to afford pMS34*-LacZ, pMS34*-RpnALS, pMS34*-RpnBLS and pMS34*-RpnCLS. PCR product was used for Gibson assembly.	TTGGTAACGAATCAGACAATTG
AO111	Sequencing primer to verify pMS34*-LacZ, pMS34*-RpnALS, pMS34*-RpnBLS and pMS34*-RpnCLS.	actttattgtccgcccacag
AO112	Sequencing primer to verify pMS34*-LacZ, pMS34*-RpnALS, pMS34*-RpnBLS and pMS34*-RpnCLS.	gtacggaagcaaaggacgag
AO253	Forward primer to modify pMS34*-LacZ to afford pMS34*. PCR product was used for Gibson assembly.	caggagggacATTCTTTTTCAACTTTCCCTCAG
AO254	Reverse primer to modify pMS34*-LacZ to afford pMS34*. PCR product was used for Gibson assembly.	gaaaaagaatGTCCCTCCTGTGTGAAATTG
AO287	Forward primer to amplify fragment 1 with pMS34*-RpnBLS as the template to construct pMS34*-RpnBL*. PCR product was used for Gibson assemly.	ctcttactgtCATGCCATCCGTAAGATG
AO291	Reverse primer to amplify fragment 1 with pMS34*-RpnBLS as the template to construct pMS34*-RpnBL*. PCR product was used for Gibson assemly.	gtgatcaggcGATCACGTTCTTGTGGTGCGCGTTCCG
AO292	Forward primer to amplify fragment 2 with pMS34*-RpnBLS as the template to construct pMS34*-RpnBL*. PCR product was used for Gibson assemly.	gaacgtgatcGCCTGATCACCATTGCTGACAGATTACG
AO293	Reverse primer to amplify fragment 2 with pMS34*-RpnBLS as the template to construct pMS34*-RpnBL*. PCR product was used for Gibson assemly.	ggatggcatgACAGTAAGAGAATTATGCAGTG
AO308	Sequencing primer to verify pMS34*-RpnBL*.	GCCGGGAAGCTAGAGTAAG
AO309	Sequencing primer to verify pMS34*-RpnBL*.	GCCTTCCTGTTTTTGCTCAC
AO81	Sequencing primer to verify pMS34*-RpnBL*, pMS34*-RpnAL*, pMS34* and pMS34*-RpnCLS+REPEAT.	CATTTTCCTGTCAGTAACGAG
AO82	Sequencing primer to verify pMS34*-RpnBL*, pMS34*-RpnAL*, pMS34* and pMS34*-RpnCLS+REPEAT.	TTTGGAACTAGATTTCACTTATCTG
AO67	Forward primer to amplify fragment 1 with pEF21 as the template to construct pEF21*-RpnBS. PCR product was used for Gibson assemly.	aagccactaaaagcttggctgttttggc
AO68	Reverse primer to amplify fragment 1 with pEF21 as the template to construct pEF21*-RpnBS. PCR product was used for Gibson assemly.	gttatctcgatttttttatcgaccgaccg
AO69	Forward primer to amplify fragment 2 with pBAD24 as the template to construct pEF21*-RpnBS. PCR product was used for Gibson assemly.	gataaaaaaatcgagataaccgttggcc
AO70	Reverse primer to amplify fragment 2 with pBAD24 as the template to construct pEF21*-RpnBS. PCR product was used for Gibson assemly.	caatggtcatggtgaattcctcctgctag
AO71	Forward primer to amplify fragment 3 with MG1655 genomic DNA as the template to construct pEF21*-RpnBS. PCR product was used for Gibson assemly.	ggaattcaccatgaccattgctgacagattac
AO72	Reverse primer to amplify fragment 3 with MG1655 genomic DNA as the template to construct pEF21*-RpnBS. PCR product was used for Gibson assemly.	agccaagcttttagtggctttgcgcgataag
AO91	Forward primer to modify pEF21*-RpnBS to afford pEF21*-RpnBS-STOP. PCR product was used for site directed mutagenesis.	GCTCAGGAGATGCTGTAAAGAGGTTTAGACAGAGAG
AO92	Reverse primer to modify pEF21*-RpnBS to afford pEF21*-RpnBS-STOP. PCR product was used for site directed mutagenesis.	CTCTCTGTCTAAACCTCTTTACAGCATCTCCTGAGC
1A_fwd	Forward primer to amplify fragment 1 with pEF21*-RpnBS as the template to construct pEF21*-RpnAS. PCR product was used for Gibson assemly.	gagtcagtaaAAGCTTGGCTGTTTTGGC
1A_rev	Reverse primer to amplify fragment 1 with pEF21*-RpnBS as the template to construct pEF21*-RpnAS. PCR product was used for Gibson assemly.	caatagtcatGGTGAATTCCTCCTGCTAG
2A_fwd	Forward primer to amplify fragment 2 with MG1655 genomic DNA as the template to construct pEF21*-RpnAS. PCR product was used for Gibson assemly.	ggaattcaccATGACTATTGCGGAAAGATTGCG
2A_rev	Reverse primer to amplify fragment 2 with MG1655 genomic DNA as the template to construct pEF21*-RpnAS. PCR product was used for Gibson assemly.	agccaagcttTTACTGACTCGCCGCAGC
AO113	Forward primer to modify pEF21*-RpnBS to afford pEF21*. PCR product was used for Gibson assemly.	gctagcaggaggaattcaccAAGCTTGGCTGTTTTGGC
AO114	Reverse primer to modify pEF21*-RpnBS to afford pEF21*. PCR product was used for Gibson assemly.	GGTGAATTCCTCCTGCTAG
AO138	Forward primer to modify pEF21*-RpnAS to afford pEF21*-RpnAS-STOP. PCR product was used for site directed mutagenesis.	GCCAAAATAATGCTTTAATCCGGAGTTCCTCTTG
AO139	Reverse primer to modify pEF21*-RpnAS to afford pEF21*-RpnAS-STOP. PCR product was used for site directed mutagenesis.	CAAGAGGAACTCCGGATTAAAGCATTATTTTGGC
AO66	Sequencing primer to verify pEF21*, pEF21*-RpnAS, pEF21*-RpnAS-STOP, pEF21*-RpnBS, pEF21*-RpnBS-STOP, pEF21*-RpnCS and pEF21*-RpnCS+REPEAT.	ctggcagttccctactctcg
AO75	Sequencing primer to verify pEF21*, pEF21*-RpnAS, pEF21*-RpnAS-STOP, pEF21*-RpnBS, pEF21*-RpnBS-STOP, pEF21*-RpnCS and pEF21*-RpnCS+REPEAT.	cgaaagtaaacccactggtga
AO65	Sequencing primer to verify pEF21*-RpnBS.	gtaacaaagcgggaccaaag
AO76	Sequencing primer to verify pEF21*-RpnBS.	cgtcaggtaggatccgctaa
AO95	Forward primer to amplify the vector backbone with pTXB1 as the template to construct pTXB1-RpnALS and pTXB1-RpnAS. PCR product was used for Gibson assemly.	ggcgagtcagTGCATCACGGGAGATGCAC
AO96	Reverse primer to amplify the vector backbone with pTXB1 as the template to construct pTXB1-RpnALS. PCR product was used for Gibson assembly.	ttttgctcatATGTATATCTCCTTCTTAAAGTTAAACAAAATTATTTCTAGAG
AO97	Forward primer to amplify rpnA with MG1655 genomic DNA as the template to construct pTXB1-RpnALS. PCR product was used for Gibson assembly.	agatatacatATGAGCAAAAAGCAGAGTTCCACC
AO98	Reverse primer to amplify rpnA with MG1655 genomic DNA as the template to construct pTXB1-RpnALS. PCR product was used for Gibson assembly.	ccgtgatgcaCTGACTCGCCGCAGCCAA
AO99	Reverse primer to amplify the vector backbone with pTXB1 as the template to construct pTXB1-RpnAS. PCR product was used for Gibson assembly.	caatagtcatATGTATATCTCCTTCTTAAAGTTAAACAAAATTATTTCTAGAG
AO100	Forward primer to amplify rpnAS with pEF21*-RpnAS as the template to construct pTXB1-RpnAS. PCR product was used for Gibson assembly.	agatatacatATGACTATTGCGGAAAGATTGCGG
AO98	Reverse primer to amplify rpnAS with pEF21*-RpnAS as the template to construct pTXB1-RpnAS. PCR product was used for Gibson assembly.	ccgtgatgcaCTGACTCGCCGCAGCCAA
rpnA1_fwd	Forward primer to amplify fragment 1 with pTXB1-RpnALS as the template to construct pTXB1-RpnAL*. PCR product was used for Gibson assemly.	ggatgctcacGATACGGGTTACTGATGATG
rpnA1_rev	Reverse primer to amplify fragment 1 with pTXB1-RpnALS as the template to construct pTXB1-RpnAL*. PCR product was used for Gibson assemly.	gtgagtaaagAATCACGGTGTTTCGGTGAACGTTCGG
B1_fwd	Forward primer to amplify fragment 2 with pTXB1-RpnALS as the template to construct pTXB1-RpnAL*. PCR product was used for Gibson assemly.	caccgtgattCTTTACTCACTATTGCGGAAAGATTGCG
B1_rev	Reverse primer to amplify fragment 2 with pTXB1-RpnALS as the template to construct pTXB1-RpnAL*. PCR product was used for Gibson assemly.	aacccgtatcGTGAGCATCCTCTCTCGTTTC
AO174	Sequencing primer to verify pTXB1-RpnAL*.	ccagctcgttgagtttctcc
AO175	Sequencing primer to verify pTXB1-RpnAL*.	tgcaactcgtaggacaggtg
AO107	Sequencing primer to verify all pTXB1 derivatives.	CCGCCATAAACTGCCAGGAATTG
AO108	Sequencing primer to verify all pTXB1 derivatives.	GTCACACGCAGACCTTCGAC
AO170	Forward primer to amplify Kan cascade from pJL148 and delete rpnA in NM400.	CGTAGAGTCGCGGCATTCAAACAACAGGTGAAGGAACGCCtgacctgaggggagatatcg
AO171	Reverse primer to amplify Kan cascade from pJL148 and delete rpnA in NM400.	CAGAGGGTGTAGGCAACTTTTGAAATGGCGAGACAGAAATggcgaattgggtaccgggcc
AO172	Sequencing primer to verify rpnA deletion.	CCAATGATTAACGCCATGCTG
AO173	Sequencing primer to verify rpnA deletion.	GTTCCTGGCGTTACAAACC
AO211	Forward primer to amplify the vector backbone with pMS34*-RpnALS as the template to construct pMS34*-RpnAL*. PCR product was used for Gibson assemly.	ttctttactcACTATTGCGGAAAGATTGCG
AO212	Reverse primer to amplify the vector backbone with pMS34*-RpnALS as the template to construct pMS34*-RpnAL*. PCR product was used for Gibson assemly.	ttttgctcatACGTCCCTCCTGTGTGAAATTG
AO209	Forward primer to amplify the insert with pTXB1*-RpnAL* as the template to construct pMS34*-RpnAL*. PCR product was used for Gibson assemly.	ggagggacgtATGAGCAAAAAGCAGAGTTC
AO210	Reverse primer to amplify the insert with pTXB1*-RpnAL* as the template to construct pMS34*-RpnAL*. PCR product was used for Gibson assemly.	ccgcaatagtGAGTAAAGAATCACGGTG
AO197	Forward primer to amplify the vector backbone with pJL148 as the template to construct pJL148-RpnAS. PCR product was used for Gibson assemly.	ggcgagtcagTCCATGGAAAAGAGAAGATG
AO198	Reverse primer to amplify the vector backbone with pJL148 as the template to construct pJL148-RpnAS. PCR product was used for Gibson assemly.	aagaatcacgTCCTCCAGCTTTTGTTCC
AO199	Forward primer to amplify the insert with pTXB1*-RpnA-L* as the template to construct pJL148-RpnAS. PCR product was used for Gibson assemly.	agctggaggaCGTGATTCTTTACTCACTATTGCGGAAAG
AO200	Reverse primer to amplify the insert with pTXB1*-RpnA-L* as the template to construct pJL148-RpnAS. PCR product was used for Gibson assemly.	tttccatggaCTGACTCGCCGCAGCCAA
AO201	Sequencing primer to verify pJL148-RpnAS.	CGATTCATTAATGCAGCTGGCACG
AO202	Sequencing primer to verify pJL148-RpnAS.	TCCCTTGTCCAGATAGCCCAG
AO203	Forward primer to amplify Kan-SPA cascade from pJL148-RpnAS and construct RpnAL*-SPA in NM400.	CGATTTTATCGACGGCGTTGCCGAACGTTCACCGAAACACCGTGATTCTTTACTCAC
AO204	Reverse primer to amplify Kan-SPA cascade from pJL148-RpnAS and construct RpnAL*-SPA in NM400.	CAGAGGGTGTAGGTGGCTTTTGAAATGGCGAGACAGAACTCATATGAATATCCTCCTTAG
AO205	Sequencing primer to verify RpnAL*-SPA construct.	CCTATTCGCTGTGTTGGCTG
AO207	Sequencing primer to verify RpnAL*-SPA construct.	TAAACTTTGGCCTCACAGCG
AO313	Forward primer to amplify the vector backbone with pTXB1 as the template to construct pTXB1-RpnLS (C. difficile). PCR product was used for Gibson assemly.	tgaaaataatTGCATCACGGGAGATGCAC
AO314	Reverse primer to amplify the vector backbone with pTXB1 as the template to construct pTXB1-RpnLS (C. difficile). PCR product was used for Gibson assemly.	tttctatcatATGTATATCTCCTTCTTAAAGTTAAACAAAATTATTTCTAGAG
AO315	Forward primer to amplify rpn (C. difficile) with C. difficile strain 630 genomic DNA as the template to construct pTXB1-RpnLS (C. difficile). PCR product was used for Gibson assembly.	agatatacatATGATAGAAAAAGTAGAAGAAAAATC
AO316	Revese primer to amplify rpn (C. difficile) with C. difficile strain 630 genomic DNA as the template to construct pTXB1-RpnLS (C. difficile). PCR product was used for Gibson assembly.	ccgtgatgcaATTATTTTCATATACTTCTTTTATCTCATC
AO325	Forward primer to amplify fragment 1 with pTXB1-RpnLS (C. difficile) as the template to construct pTXB1-RpnL*-M1 and pTXB1-RpnL*-M2 (C. difficile). PCR product was used for Gibson assemly.	ggatgctcacGATACGGGTTACTGATGATG
AO326	Reverse primer to amplify fragment 1 with pTXB1-RpnLS (C. difficile) as the template to construct pTXB1-RpnL*-M1 and pTXB1-RpnL*-M2 (C. difficile). PCR product was used for Gibson assemly.	ataagcagcaCGGCGCAGATTTAATAAATATTCttc
AO327	Forward primer to amplify fragment 2 with pTXB1-RpnLS (C. difficile) as the template to construct pTXB1-RpnL*-M1 (C. difficile). PCR product was used for Gibson assemly.	atctgcgccgTGCTGCTTATATCCTCAATAAAAGTAG
AO328	Reverse primer to amplify fragment 2 with pTXB1-RpnLS (C. difficile) as the template to construct pTXB1-RpnL*-M1 and pTXB1-RpnL*-M2 (C. difficile). PCR product was used for Gibson assemly.	aacccgtatcGTGAGCATCCTCTCTCGTTTC
AO329	Forward primer to amplify fragment 2 with pTXB1-RpnLS (C. difficile) as the template to construct pTXB1-RpnL*-M2 (C. difficile). PCR product was used for Gibson assemly.	atctgcgccgTGCTGCTTATATCATCAATAAAAGTAG
1C_fwd	Forward primer to amplify the vector backbone with pEF21*-RpnBS as the template to construct pEF21*-RpnCS. PCR product was used for Gibson assemly.	ccttatttaaAAGCTTGGCTGTTTTGGC
1C_ rev	Forward primer to amplify the vector backbone with pEF21*-RpnBS as the template to construct pEF21*-RpnCS. PCR product was used for Gibson assemly.	gcgtcatcatGGTGAATTCCTCCTGCTAG
2C_fwd	Forward primer to amplify the insert to construct pEF21*-RpnCS with a fragment amplified by AO81 and AO82 from pMS34-RpnC as the template. PCR product was used for Gibson assemly.	ggaattcaccATGATGACGCTGGCGCAG
2C_rev	Reverse primer to amplify the insert to construct pEF21*-RpnCS with a fragment amplified by AO81 and AO82 from pMS34-RpnC as the template. PCR product was used for Gibson assemly.	agccaagcttTTAAATAAGGTTAATTACCTTATCAATCTCAGCAAG
KK7	gBlocks for RpnCS+REPEAT, RpnCS+REPEAT was moved into pEF21* to afford pEF21*-RpnCS+REPEAT with the same sets of primers to construct pEF21*-RpnCS.	ATGATGACGCTGGCGCAGTGGTTTGAAGAGAAAGGGATTGAGAAAGGCATCGAAAAGGGGATTCAGCAGGGAAGACAGGAAGTAAGTCAGGAATTCGCCCAGCGTCTTCTGAGTAAAGGAATGTCTCGGGAAGACGTTGCAGAGATGGCAAATTTACCTCTTGCTGAGATTGATAAGGTAATTAACCTTATTTAA
AO223	Forward primer to amplify the vector backbone with pMS34*-RpnCLS as the template to construct pMS34*-RpnCLS+REPEAT. PCR product was used for Gibson assemly.	ccttatttaaGTTACCTGTGTTATGACAGATGAC
AO224	Reverse primer to amplify the vector backbone with pMS34*-RpnC as the template to construct pMS34*-RpnCLS+REPEAT. PCR product was used for Gibson assemly.	gcgtcatcatAGACTCCCCTCCCGTTTC
AO225	Forward primer to amplify the insert with KK7 as the template to construct pMS34*-RpnCLS+REPEAT. PCR product was used for Gibson assemly.	aggggagtctATGATGACGCTGGCGCAG
AO226	Reverse primer to amplify the insert with KK7 as the template to construct pMS34*-RpnCLS+REPEAT. PCR product was used for Gibson assemly.	cacaggtaacTTAAATAAGGTTAATTACCTTATCAATCTCAGCAAG
AO723	Forward primer to amplify fragment 1 with pMS34*-RpnALS as the template to construct pMS34*-RpnALS-SPA. PCR product was used for Gibson assemly.	tgacaagtagAAACGCGGCCGCTGGCGC
AO724	Reverse primer to amplify fragment 1 with pMS34*-RpnALS as the template to construct pMS34*-RpnALS-SPA. PCR product was used for Gibson assemly.	tttccatggaCTGACTCGCCGCAGCCAACTCTTC
AO717	Forward primer to amplify fragment 2 with pJL148 as the template to construct pMS34*-RpnALS-SPA. PCR product was used for Gibson assemly.	ggcgagtcagTCCATGGAAAAGAGAAGATG
AO725	Reverse primer to amplify fragment 2 with pJL148 as the template to construct pMS34*-RpnALS-SPA. PCR product was used for Gibson assemly.	ggccgcgtttCTACTTGTCATCGTCATC
AO726	Forward primer to amplify fragment 1 with pMS34*-RpnBLS as the template to construct pMS34*-RpnBLS-SPA. PCR product was used for Gibson assemly.	tgacaagtagTCCTGTAACACCGGGAGTTAAAAC
AO720	Reverse primer to amplify fragment 1 with pMS34*-RpnBLS as the template to construct pMS34*-RpnBLS-SPA. PCR product was used for Gibson assemly.	tttccatggaGTGGCTTTGCGCGATAAG
AO721	Forward primer to amplify fragment 2 with pJL148 as the template to construct pMS34*-RpnBLS-SPA. PCR product was used for Gibson assemly.	gcaaagccacTCCATGGAAAAGAGAAGATG
AO722	Reverse primer to amplify fragment 2 with pJL148 as the template to construct pMS34*-RpnBLS-SPA. PCR product was used for Gibson assemly.	tgttacaggaCTACTTGTCATCGTCATC
AO517	Forward primer to modify pBR322 to afford pBR322*. PCR product was used for Gibson assembly.	attctcatgtGGCACCTCGCTAACGGATTC
AO518	Reverse primer to modify pBR322 to afford pBR322*. PCR product was used for Gibson assembly.	gcgaggtgccACATGAGAATTCTTGAAGACGAAAGG
AO519	Forward primer to amplify fragment 1 with pBR322 as the template to construct pBR322*-RpnALS. PCR product was used for Gibson assemly.	gaccgttttcGGCACCTCGCTAACGGATTC
AO520	Reverse primer to amplify fragment 1 with pBR322 as the template to construct pBR322*-RpnALS. PCR product was used for Gibson assemly.	tgaatccgcaACATGAGAATTCTTGAAGACGAAAGG
AO521	Forward primer to amplify fragment 2 with MG1655 genomic DNA as the template to construct pBR322*-RpnALS. PCR product was used for Gibson assemly. 300 bp upstream and 251 bp downstream of rpnA gene were included.	attctcatgtTGCGGATTCAGGAAGAAC
AO522	Reverse primer to amplify fragment 2 with MG1655 genomic DNA as the template to construct pBR322*-RpnALS. PCR product was used for Gibson assemly. 300 bp upstream and 251 bp downstream of rpnA gene were included.	gcgaggtgccGAAAACGGTCGATCTCCG
AO547	Forward primer to amplify fragment 1 with pBR322 as the template to construct pBR322*-RpnBLS. PCR product was used for Gibson assemly.	gaaaccatatGGCACCTCGCTAACGGATTC
AO548	Reverse primer to amplify fragment 1 with pBR322 as the template to construct pBR322*-RpnBLS. PCR product was used for Gibson assemly.	tggcgagcaaACATGAGAATTCTTGAAGACGAAAGG
AO549	Forward primer to amplify fragment 2 with MG1655 genomic DNA as the template to construct pBR322*-RpnBLS. PCR product was used for Gibson assemly. 330 bp upstream and 280 bp downstream of rpnA gene were included.	attctcatgtTTGCTCGCCATGTTTCTAC
AO550	Reverse primer to amplify fragment 2 with MG1655 genomic DNA as the template to construct pBR322*-RpnBLS. PCR product was used for Gibson assemly. 330 bp upstream and 280 bp downstream of rpnA gene were included.	gcgaggtgccATATGGTTTCGCCCTACC
AO591	gBlocks for RpnP2. 300 bp upstream and 101 downstream of rpn gene were included.	AGTATGTAAAGCGTCTGCGTGAAGAGTGCCTGCGGGAGAATAAACCCCTGCACCGCCATACCCGCTTCAGACGTCAGGAGCTGGCACAGGATGAGATTAACCCGGACGTCCTGGCGATGAGCGGCCATATCGCCAGACGCTGCAGTGAGCAGAAGCGGGTGCGTATCCCCGCTATGAAAGTCAGCGAATGGGGCCACCTGCTCCGCGCGCTTGAAATTGAGCGGGTCTGCCACTGATTAACCCTTGCCGTCTGCCTGTGCAGGCGGCAGGATACGTTCAGACATCTCACCAGGAGGAACCGTGAGTAAGAAGAAAAACACCACAACGCCCACGCCGCATGATGCCGCGTTCCGGTCGTTCCTGGCGAATCCCGACGTCGCCAGAGATTTTCTGGAACTG…
AO616	Forward primer to amplify fragment 1 with pBR322 as the template to construct pMS34*-RpnP2LS. PCR product was used for Gibson assemly.	ggtttcgacgggcacctcgctaacggattc
AO617	Reverse primer to amplify fragment 1 with pBR322 as the template to construct pMS34*-RpnP2LS. PCR product was used for Gibson assemly.	tttacatactacatgagaattcttgaagacgaaagg
AO618	Forward primer to amplify fragment 2 with AO591 as the template to construct pMS34*-RpnP2LS. PCR product was used for Gibson assemly.	attctcatgtagtatgtaaagcgtctgc
AO619	Reverse primer to amplify fragment 2 with AO591 as the template to construct pMS34*-RpnP2LS. PCR product was used for Gibson assemly.	gcgaggtgcccgtcgaaacctttctgtataag
AO730	gBlocks for creating pBR322*-RpnP2LS+M.	GTGAGTAAGAAGAAAAACACCACAACGCCCACGCCGCATGCTGCCGCGTTCCGGTCGTTCCTGGCGAATCCCGACGTCGCCAGAGATTTTCTGGAACTGCATCTTCCGGCGGAGTACCGGCAGTTGTGCGACCTGTCCACGCTGAAGCTGGAACCCGCCACCTTTGTTGAGCCGGACCTGCATCAGTACGCCAGCGCTATCCTCTGGAGCGTGAAAACCACCGGGGGTGAAGATGGCTATGTTTATACGCTCATCGCTCACAAGAGCACCGAAAATCTGTACATGCCTTTCCGCATGTTACGTTACAGTGTGGCGGCGATGCAGAGACATCTGGAGCAGCACAAAACGTTGCCACTGGTGATTCCTGTACTGTTCTATCATGGTGAGCGCAGCCCGTAT…
AO731	Forward primer to amplify fragment 1 with pBR322*-RpnP2LS as the template to construct pMS34*-RpnP2LS+M. PCR product was used for Gibson assemly.	tggttgatatCACTGTCGTTGATGACAATG
AO732	Reverse primer to amplify fragment 1 with pBR322*-RpnP2LS as the template to construct pMS34*-RpnP2LS+M. PCR product was used for Gibson assemly.	tcttactcacGGTTCCTCCTGGTGAGATG
AO733	Forward primer to amplify fragment 2 with AO730 as the template to construct pMS34*-RpnP2LS+M. PCR product was used for Gibson assemly.	aggaggaaccGTGAGTAAGAAGAAAAACAC
AO734	Reverse primer to amplify fragment 2 with AO730 as the template to construct pMS34*-RpnP2LS+M. PCR product was used for Gibson assemly.	aacgacagtgATATCAACCAGCGGAAAC
AO715	Forward primer to amplify fragment 1 with pBR322*-RpnALS as the template to construct pBR322*-RpnALS-SPA. PCR product was used for Gibson assemly.	tgacaagtagAGTTCTGTCTCGCCATTTCAAAAGC
AO716	Reverse primer to amplify fragment 1 with pBR322*-RpnALS as the template to construct pBR322*-RpnALS-SPA. PCR product was used for Gibson assemly.	tttccatggaCTGACTCGCCGCAGCCAA
AO717	Forward primer to amplify fragment 2 with pJL148 as the template to construct pBR322*-RpnALS-SPA. PCR product was used for Gibson assemly.	ggcgagtcagTCCATGGAAAAGAGAAGATG
AO718	Reverse primer to amplify fragment 2 with pJL148 as the template to construct pBR322*-RpnALS-SPA. PCR product was used for Gibson assemly.	agacagaactCTACTTGTCATCGTCATC
AO719	Forward primer to amplify fragment 1 with pBR322*-RpnBLS as the template to construct pBR322*-RpnBLS-SPA. PCR product was used for Gibson assemly.	tgacaagtagTCCTGTAACACCGGGAGTTAAC
AO720	Reverse primer to amplify fragment 1 with pBR322*-RpnBLS as the template to construct pBR322*-RpnBLS-SPA. PCR product was used for Gibson assemly.	tttccatggaGTGGCTTTGCGCGATAAG
AO721	Forward primer to amplify fragment 2 with pJL148 as the template to construct pBR322*-RpnBLS-SPA. PCR product was used for Gibson assemly.	gcaaagccacTCCATGGAAAAGAGAAGATG
AO722	Reverse primer to amplify fragment 2 with pJL148 as the template to construct pBR322*-RpnBLS-SPA. PCR product was used for Gibson assemly.	tgttacaggaCTACTTGTCATCGTCATC
AO671	Forward primer to amplify fragment 1 with pBR322*-RpnP2LS as the template to construct pBR322*-RpnP2LS-SPA. PCR product was used for Gibson assemly.	tgacaagtagtgagaaccaaaaggcccg
AO672	Reverse primer to amplify fragment 1 with pBR322*-RpnP2LS as the template to construct pBR322*-RpnP2LS-SPA. PCR product was used for Gibson assemly.	tttccatggagtgagtgatgttcttcagttcag
AO673	Forward primer to amplify fragment 2 with pJL148 as the template to construct pBR322*-RpnP2LS-SPA. PCR product was used for Gibson assemly.	catcactcactccatggaaaagagaagatg
AO674	Reverse primer to amplify fragment 2 with pJL148 as the template to construct pBR322*-RpnP2LS-SPA. PCR product was used for Gibson assemly.	ttggttctcactacttgtcatcgtcatc
AO735	Forward primer to amplify fragment 1 with pEF21* as the template to construct pEF21*-RpnP2LS. PCR product was used for Gibson assemly.	ggtttcgacgAAGCTTGGCTGTTTTGGC
AO736	Reverse primer to amplify fragment 1 with pEF21* as the template to construct pEF21*-RpnP2LS. PCR product was used for Gibson assemly.	tcttactcacGGTGAATTCCTCCTGCTAG
AO737	Forward primer to amplify fragment 2 with pBR322*-RpnP2LS as the template to construct pEF21*-RpnP2LS. PCR product was used for Gibson assemly.	ggaattcaccGTGAGTAAGAAGAAAAACACC
AO738	Reverse primer to amplify fragment 2 with pBR322*-RpnP2LS as the template to construct pEF21*-RpnP2LS. PCR product was used for Gibson assemly.	agccaagcttCGTCGAAACCTTTCTGTATAAG
AO714	gBlocks for creating pEF21*-RpnP2L*.	GTTCTATCATGGTGAGCGCAGCCCGTATCCGTACAGCATGAACTGGCTGGACTGTTTTGAGAATCCGGCACTTGCGGCTAAAATATACACAAAGCCGTTTCCGCTGGTTGATATCACTGTCGTTGATGACAATGAAATCATGAACCATCGCCGGATGGCCGCACTGACGCTGCTGATGAAGCATATCCGTCAGCGGGATATGCTGATGTGTCTGGACAACCTGGTCAGAGCACTGCAGGACATCCAGGATGAAGAGCAGATTACAGTTCTTTTCAACTATCTGCTTAATGGCAGCGAACATGTAACGGTTGAATTTTTGCAGACGCTGGCGCAGCGACTGCCGCAGCACtctgacaccattttaACACTGGCAGAACGTCTTAAGCAGGAA
AO705	Forward primer to amplify fragment 1 with pEF21*-RpnP2LS as the template to construct pEF21*-RpnP2L*. PCR product was used for Gibson assemly.	taagcaggaaGGTATCCAGCAAGGTATC
AO706	Reverse primer to amplify fragment 1 with pEF21*-RpnP2LS as the template to construct pEF21*-RpnP2L*. PCR product was used for Gibson assemly.	atgatagaacAGTACAGGAATCACCAGTG
AO707	Forward primer to amplify fragment 2 with AO714 as the template to construct pEF21*-RpnP2L*. PCR product was used for Gibson assemly.	ttcctgtactGTTCTATCATGGTGAGCG
AO708	Reverse primer to amplify fragment 2 with AO714 as the template to construct pEF21*-RpnP2L*. PCR product was used for Gibson assemly.	gctggataccTTCCTGCTTAAGACGTTC
AO739	Forward primer to amplify CmR-resistance marker from pKD3 to construct ECOR13 ∆rpnP2::cm.	AGGCGGCAGGATACGTTCAGACATCTCACCAGGAGGAACCGTGTAGGCTGGAGCTGCTTC
AO740	Reverse primer to amplify CmR-resistance marker from pKD3 to construct ECOR13 ∆rpnP2::cm.	GGCAAAAGGCCCGGTATTTTGCCGGGCCTTTTGGTTCTCAatgggaattagccatggtcc
